# Resolving cDC2 heterogeneity across human cancer atlases

**DOI:** 10.1101/2025.09.08.674999

**Authors:** Nikita Rosendahl, Xiaohan Xu, Norman Teik-Wei Yap, Zewen Kelvin Tuong, Kristen J Radford

## Abstract

Dendritic cells (DCs) are vital in driving effective anti-tumour immune responses. Multiple DC subpopulations have been identified in human tumours, however their alignment, phenotype and function across tumour types have not been comprehensively addressed. Here, we curated single-cell RNA sequencing datasets to generate an extensive integrated atlas of myeloid antigen presenting cells (APCs) across different human cancer types. We confirm that cDC1, cDC2 and mregDC represent the major DC populations present in human tumours, and that these populations are highly conserved regardless of cancer type. A distinct DC3 population was not identified within the atlas, suggesting these cells are less distinguishable in tumour tissue. The cDC2 compartment resolved into two subpopulations, a minor population that aligned tumour associated CD207^+^CD1A^+^ cDC2 with splenic cDC2A, and a predominate subset aligning with cDC2B. This integrated atlas serves as a powerful resource enabling deeper investigation into the functions of tumour-associated DC diversity, phenotype and function, across a range of human cancer types.
