## Supplementary Table 1 for "Resolving cDC2 heterogeneity across human cancer atlases"

### Sheet: Published signatures
Published Signatures
Supplementary Table 1. Spreadsheet containing a summary of all published signatures overlaid on the myeloid APC atlas. Red text refers to genes that were not present in the integrated atlas and so excluded.
Signature	DC3	cDC1	cDC2	mregDC	CD207+ DC	ISG+ DC	mregDC	cDC2A	cDC2B	DC2_FCER1A	DC2_AREG	DC3_CD14	DC4_FCGR3A	DC_CXCL8	DC2_CD207	DC2_CXCR4	DC2_CD1A	DC2_IL1B	DC2_FCN1	DC2_ISG15	DC2_CXCL9
Source	Villani et al. 2017	Villani et al. 2017	Villani et al. 2017	Maier et al. 2020	Moon et al. 2025	Moon et al. 2025	Moon et al. 2025	Minutti et al. 2024	Minutti et al. 2024	Guimaraes et al. 2024	Guimaraes et al. 2024	Guimaraes et al. 2024	Guimaraes et al. 2024	Guimaraes et al. 2024	Guimaraes et al. 2024	Cheng et al. 2021	Cheng et al. 2021	Cheng et al. 2021	Cheng et al. 2021	Cheng et al. 2021	Cheng et al. 2021
Genes	S100A9	CLEC9A	CD1C	CD40	CD1A	ISG15	CCR7	CLEC4A	CEBPD	CD1C	AREG	CD14	FCGR3A	CXCL8	CD207	CXCR4	CD207	IL1B	CD163	ISG15	CXCL9
	S100A8	C1ORF54	FCER1A	CD80	CD207	ISG20	FSCN1	LTB	IL1R2	FCER1A		S100A9	FTL	CXCL2	CD1A	DUSP4	CD1A	TNF	CD14	IFI6	CXCL10
	VCAN	HLA-DPA1	CLEC10A	CD86	FCGBP	CXCL9	CD40	IL22RA2	FCER1A	CLEC10A		S100A8	SERPINA1			FCER1A	S100B	CCL3	FCN1	IFIT1	IDO1
	LYZ	CADM1	ADAM8	RELB	LTB	CXCL10	CD86	CD3E	FCN1			VCAN					LTB	CCL4	S100A9	IFITM1
	ANXA1	CAMK2D	CD1D	CD83	SPI1	IFIT1	RELB		IL1B			LYZ							S100A8	IFIT2
	PLBD1	CPVL	FCGR2B	CD274	S100B	IFIT3	SOCS2		CD1C			ANXA1
	RNASE2	HLA-DPB2	CLEC4A	PDCD1LG2		IFI6	SOCS1		CEBPB
	FCER1A	WDFY4	SLC2A3	CD200		GBP2	IL4I1		CLEC10A
	SLC2A3	CPNE3	CD33	FAS			TNFRSF9
	CD163	IDO1	ETS2	ALDH1A2			IDO1
	CSF3R	HLA-DPB1	CLIC2	SOCS1			BIRC2
	MNDA	LOC645638	PEA15	SOCS2			BIRC3
	CD14	HLA-DOB	CACNA2D3	CCR7			FAS
	NAIP	HLA-DQB1	CD1E	MYO1G			MARCH1
	CSTA	HLA-DQB	MBOAT7	CXCL16			CCL5
	FCN1	CLNK	C10ORF128	ADAM8			CCL17
	CD1D	CSRP1	NR4A2	ICAM1			CCL22
	FPR1	SNX3	AGPAT9	FSCN1			IL15
	F13A1	ZNF366	ENTPD1	MARCKS			TAPBP
	CLEC10A	KIAA1598	CD2	MARCKSL1			B2M
	CES1	NDRG2	PER1	IL4RA
	PID1	ENPP1	PID1	IL4I1
	S100A12	RGS10	AREG	CCL17
	MTMR11	AX747832	PTGS1	CCL22
	SMA	CYB5R3	SMA	TNFRSF4
	LAT2	ID2	CLEC17A	STAT6
	RETN	XCR1	ITGA5	BCL2L1
	TMEM173	FAM190A	CREB5
	AOAH	ASAP1	PTAFR
	RAB3D	SLAMF8	NOD2
	CD36	CD59	CCR6
	MGST1	DHRS3
	TREM1	GCET2
	HNMT	FNBP1
	CES1P1	TMEM14A
	ADAM15	NET1
	IL13RA1	BTLA
	MICAL2	BCL6
	ITGA5	FLT3
	CREB5	ADAM28
	IL1B	SLAMF7
	NR4A2	BATF3
	MPP7	LGALS2
	PTAFR	VAC14
	HBEGF	PPA1
	NFE2	APOL3
	ASGR1	C1ORF21
	BST1	CCND1
	IL1RN	ANPEP
	NOD2	ELOVL5
	NLRP3	NCALD
	DQ575504	ACTN1
	LMNA	PIK3CB
	C9ORF89	HAVCR2
	IL27RA	GYPC
	NLRP12	TLR10
	RAB27A	ASB2
	EREG	KIF16B
	LOC284454	LRRC18
		DST
		DENND1B
		DNASE1L3
		SLC24A4
		VAV3
		THBD
		NAV1
		GSTM4
		TRERF1
		B3GNT7
		LACC1
		LMNA
		PTK2
		IDO2
		MTERFD3
		CD93
		DPP4
		SLC9A9
		FCRL6
		PDLIM7
		CYP2E1
		PDE4DIP
		LIMA1
		CTTNBP2NL
		PPM1M
		OSBPL3
		PLCD1
		CD38
		EHD4
		ACSS2
		LOC541471
		FUCA1
		SNX22
		APOL1
		DUSP10
		FAM160A2
		INF2
		DUSP2
		PALM2
		RAB11FIP4
		DSE
		FAM135A
		KCNK6
		PPM1H
		PAFAH1B3
		PDLIM1
		TGM2
		SCARF1
		CD40
		STX3
		WHAMMP3
		PRELID2
		PQLC2
